# G-quadruplex RNA motifs influence gene expression in the malaria parasite *Plasmodium falciparum*

**DOI:** 10.1101/2021.03.08.434398

**Authors:** Franck Dumetz, Eugene Yui-Ching Chow, Lynne M. Harris, Mubarak I. Umar, Anders Jensen, Betty Chung, Ting Fung Chan, Catherine J. Merrick, Chun Kit Kwok

## Abstract

G-quadruplexes are non-helical secondary structures that can fold *in vivo* in both DNA and RNA. In human cells, they can influence replication, transcription and telomere maintenance in DNA, or translation, transcript processing and stability of RNA. We have previously showed that G-quadruplexes are detectable in the DNA of the malaria parasite *Plasmodium falciparum*, despite a very highly A/T-biased genome with unusually few guanine-rich sequences. Here, we show that RNA G-quadruplexes can also form in *P. falciparum* RNA, using rG4-seq for transcriptome-wide structure-specific RNA probing. Many of the motifs, detected here via the rG4seeker pipeline, have non-canonical forms and would not be predicted by standard *in silico* algorithms. However, *in vitro* biophysical assays verified the formation of non-canonical motifs. The G-quadruplexes in the *P. falciparum* transcriptome are frequently clustered in certain genes and associated with regions encoding low-complexity peptide repeats. They are overrepresented in particular classes of genes, notably those that encode *Pf*EMP1 virulence factors, stress response genes and DNA binding proteins. *In vitro* translation experiments and *in vivo* measures of translation efficiency showed that G-quadruplexes can influence the translation of *P. falciparum* mRNAs. Thus, the G-quadruplex is a novel player in post-transcriptional regulation of gene expression in this major human pathogen.
