## Supplementary material for "G-quadruplex RNA motifs influence gene expression in the malaria parasite *Plasmodium falciparum*": Supp Table 1

### Sheet: Sheet1
Gene Names	Gene IDs	No. of PQS Predictions (No. of PQSs detected by rG4-seq)
		CDS region				Curated UTR regions				Predicted UTR regions
		Repeats			Non-repeats	Repeats			Non-repeats	Repeats			Non-repeats
		(GGGTTTA)n Telomeric	(AAAGGGG)n	Others		(GGGTTTA)n Telomeric	(AAAGGGG)n	Others		(GGGTTTA)n Telomeric	(AAAGGGG)n	Others
chromatin assembly factor 1 subunit C, putative	PF3D7_0110700												2
DNA-directed RNA polymerase II 16 kDa subunit, putative	PF3D7_0205500												1
TMEM121 domain-containing protein, putative	PF3D7_0216800			10 ^1	1 (1)
circumsporozoite (CS) protein	PF3D7_0304600								1 (1)
conserved Plasmodium protein, unknown function	PF3D7_0304700								1 (1)
conserved Plasmodium protein, unknown function	PF3D7_0703200				1 (1)
V-type proton ATPase subunit E, putative	PF3D7_0934500												1 (1)
MORN repeat-containing protein 1	PF3D7_1031200				1 (1)
G-patch domain-containing protein, putative	PF3D7_1110300				1
pyruvate dehydrogenase E1 component subunit alpha	PF3D7_1124500												1 (1)
BRO1 domain-containing protein, putative	PF3D7_1224200												2 (1)
pre-mRNA-splicing factor CWC22, putative	PF3D7_1238300												1
conserved Plasmodium protein, unknown function	PF3D7_1238500												1
MORN repeat protein, putative	PF3D7_1461400				1 (1)
mediator of RNA polymerase II transcription subunit 6, putative	PF3D7_1469700						7
protein MGET	PF3D7_1469900						7
erythrocyte membrane protein 1 (PfEMP1), pseudogene	(4 paralogues) PF3D7_0533100 PF3D7_0600100 PF3D7_1219400 PF3D7_1480100	6			3					105		81 ^1	1 (1)
erythrocyte membrane protein 1, PfEMP1	(18 paralogues) PF3D7_0100100 PF3D7_0115700 PF3D7_0223500 PF3D7_0300100 PF3D7_0324900 PF3D7_0425800 PF3D7_0426000 PF3D7_0632800 PF3D7_0700100 PF3D7_0733000 PF3D7_0800100 PF3D7_0833500 PF3D7_0900100 PF3D7_1041300 PF3D7_1100100 PF3D7_1150400 PF3D7_1219300 PF3D7_1373500				1					97		12 ^2	4 (1)
rifin	(3 paralogues) PF3D7_0222700 PF3D7_0700200 PF3D7_1400300				3 (1)
Total		16 (0)			12 (5)	16 (0)			2 (2)	295 (0)			14 (5)
	^1 Manually curated as (GGGCAAAT)n repeats
	^2 Manually curated as paralogous gene regions with identical nucleotide sequences
