## Supplementary material for "G-quadruplex RNA motifs influence gene expression in the malaria parasite *Plasmodium falciparum*": Supp Table 2

### Sheet: Sheet1
DNA oligos
Name	Sequence	Use	Supplier
MluI_AP2_for2	CTAACGCGTatgaaatggaaatggtataatacaaag	in vitro translation, pTnT cloning	Sigma
SmaI_AP2_Rev2	AGTCCCGGGaaattgccccttggatatttttgaata		Sigma
MluI_RIF12_for	CCGACGCGTATGATGTTGAATTACACTAATATATTGTTATTTTACC	in vitro translation, pTnT cloning	Sigma
SmaI_RIF12_rev	CATCCCGGGTTCTTCTAATAGTTTTATATATTGGAGTTTTTTCTTCATTTTC		Sigma
pTnT_seq	AGGCTAGAGTACTTAATACG	pTnT sequencing	Sigma
AP2_qPCR_For	ATGAAATGGAAATGGTATAATACAAAGAAT	RT-qPCR	Sigma
AP2_qPCR_Rev	GAGGATGAATAATTTCCCTCGTTTTAGGC		Sigma
RAD54_qPCR_For5	cgattttgttaccttcaccatgagctg	RT-qPCR	Sigma
RAD54_qPCR_Rev5	cttctcccgcatcttagcttgc		Sigma
Rif_qPCR_For2	CAATGTGTAGGGCCTGCTGC	RT-qPCR	Sigma
Rif_qPCR_Rev2	CCCTTCCAGCGTCTACCGC		Sigma
DNA repair forw	gcggccgaagagcatgaaagagatga	RAD54 pSLI cloning	Sigma
DNA repair rev	tggtacctataaaatacgaactatcagtacttac		Sigma
pSLI_AP2_for	gcggccgatgaaatggaaatggtataatacaaaga	AP2 pSLI cloning	Sigma
pSLI_AP2_rev	tggtaccaaattgccccttggatatttttgaatatttt		Sigma
pSLI_Rifin_for	gcggccgcaaccataagaaaactatacttcataca	Rifin pSLI cloning	Sigma
pSLI_Rifin_rev	tggtggtaccttcttttaatagttttatgtattgtaat		Sigma
DNA repair G4 for	gatgatgatgatgatgaAgaAgaggaAgaaaacgacgacg	RAD54 G4 direct site mutagenesis	Sigma
DNA repair G4 rev	ctactactactactactTctTctcctTcttttgctgctgc		Sigma
AP2_G4mut_for	gatggtacaatgggtCgaaaatggAgtacatcgaattag	AP2 G4 direct site mutagenesis	Sigma
AP2_G4mut_rev	ctaccatgttacccaGcttttaccTcatgtagcttaatc		Sigma
Rifin_G4mut_for	gtgcacaaaatttAggaggCcttgttccgggaatgg	Rifin G4 direct site mutagenesis	Sigma
Rifin_G4mut_rev	cacgtgttttaaaTcctccGgaacaaggcccttacc		Sigma
pSLI plasmid seq	TCATAGCCGAATAGCCTCTCCACCCAA	pSLI sequencing	Sigma
RAD54_insert_check_for	cttcccctcacatatatactatacttatatatgttac	combined with DNA repair rev to check correct integration of the pSLI	Sigma
AP2_insert_check_for	catattatattcctgcacaatattttatacc	combined with pSLI_AP2_rev to check correct integration of the pSLI	Sigma
Rifin_insert_check_for	ATGCGGCCGCAACCATAAGAAAACTATACTTCATACA	combined with pSLI_Rifin_rev to check correct integration of the pSLI	Sigma
p60FWD	AAGTAGCAGGTCATCGTGGTT	RT-qPCR housekeeping, serine tRNA ligase	Sigma
p60REV	TTCGGCACATTCTTCCATAA		Sigma
p61FWD	TGTACCACCAGCCTTACCAG	RT-qPCR housekeeping, fructose-bisphosphate aldolase	Sigma
p61REV	TTCCTTGCCATGTGTTCAAT		Sigma
p100REV	TGATGGTGCAAGGGTTGTAA	RT-qPCR housekeeping, fructose-bisphosphate aldolase	Sigma
p100FWD	AGCAGCAGGAATCCACACA		Sigma
RNA oligos
Name	Sequence	Use	Supplier
AP2_WT_RNA	UGUGGAUGGUACAAUGGGUGGAAAAUGGGG	QUMA1 folding assay	Sigma
AP2_G4mut_RNA	UGUGGAUGGUACAAUGGGUCGAAAAUGGAG		Sigma
Rif12_WT_RNA	UGGCCCUGUCCCUGGAGUUCCCCCUGUUCGUCCCACUG	QUMA1 folding assay	Sigma
Rif12_G4mut_RNA	UGGACCUGUGCCUGGAGUUCCCCCUGUUCGUCCCACUG		Sigma
