## Supplementary material for "G-quadruplex RNA motifs influence gene expression in the malaria parasite *Plasmodium falciparum*": Supp Table 3

### Sheet: WT_vs_G4mut
AP2 (PF3D7_0934400) in vitro translation
Compare each cell mean with the other cell mean in that column
Number of families	1
Number of comparisons per family	4
Alpha	0.05
Bonferroni's multiple comparisons test	Mean Diff.	95.00% CI of diff.	Significant?	Summary	Adjusted P Value
AP2 WT - AP2 G4mut
Non folded	26366	-17322 to 70055	No	ns	0.4357
Folded	21116	-22572 to 64804	No	ns	0.7712
Folded + LiCl	-28023	-71712 to 15665	No	ns	0.3601
Folded + KCl	-89603	-133292 to -45915	Yes	***	0.0001
Test details	Mean 1	Mean 2	Mean Diff.	SE of diff.	N1	N2	t	DF
AP2 WT - AP2 G4mut
Non folded	188075	161709	26366	15531	3	3	1.698	16
Folded	147839	126723	21116	15531	3	3	1.36	16
Folded + LiCl	93517	121541	-28023	15531	3	3	1.804	16
Folded + KCl	117065	206669	-89603	15531	3	3	5.77	16
Rifin 12 (PF3D7_1254400) in vitro translation
Compare each cell mean with the other cell mean in that column
Number of families	1
Number of comparisons per family	4
Alpha	0.05
Bonferroni's multiple comparisons test	Mean Diff.	95.00% CI of diff.	Significant?	Summary	Adjusted P Value
Rif12_WT - Rif12_G4mut
Non folded	-35211	-71299 to 877.4	No	ns	0.0576
Folded	32207	-3881 to 68295	No	ns	0.0927
Folded + LiCl	-7706	-43794 to 28382	No	ns	>0.9999
Folded + KCl	-983	-37071 to 35105	No	ns	>0.9999
Test details	Mean 1	Mean 2	Mean Diff.	SE of diff.	N1	N2	t	DF
Rif12_WT - Rif12_G4mut
Non folded	57752	92963	-35211	12829	3	3	2.745	16
Folded	106688	74481	32207	12829	3	3	2.511	16
Folded + LiCl	63332	71038	-7706	12829	3	3	0.6007	16
Folded + KCl	66058	67041	-983	12829	3	3	0.07662	16

### Sheet: Sequence_vs_folding
AP2 (PF3D7_0934400) in vitro translation
Within each row, compare columns (simple effects within rows)
Number of families	2
Number of comparisons per family	6
Alpha	0.05
Bonferroni's multiple comparisons test	Mean Diff.	95.00% CI of diff.	Significant?	Summary	Adjusted P Value
AP2 WT
Non folded vs. Folded	40236	-6485 to 86957	No	ns	0.1182
Non folded vs. Folded + LiCl	94558	47837 to 141279	Yes	****	<0.0001
Non folded vs. Folded + KCl	71010	24289 to 117731	Yes	**	0.0019
Folded vs. Folded + LiCl	54321	7600 to 101042	Yes	*	0.0179
Folded vs. Folded + KCl	30773	-15948 to 77494	No	ns	0.3899
Folded + LiCl vs. Folded + KCl	-23548	-70269 to 23173	No	ns	0.8938
AP2 G4mut
Non folded vs. Folded	34986	-11735 to 81707	No	ns	0.232
Non folded vs. Folded + LiCl	40168	-6553 to 86889	No	ns	0.1193
Non folded vs. Folded + KCl	-44960	-91681 to 1761	No	ns	0.0633
Folded vs. Folded + LiCl	5182	-41539 to 51903	No	ns	>0.9999
Folded vs. Folded + KCl	-79946	-126667 to -33225	Yes	***	0.0006
Folded + LiCl vs. Folded + KCl	-85128	-131849 to -38407	Yes	***	0.0003
Test details	Mean 1	Mean 2	Mean Diff.	SE of diff.	N1	N2	t	DF
AP2 WT
Non folded vs. Folded	188075	147839	40236	15531	3	3	2.591	16
Non folded vs. Folded + LiCl	188075	93517	94558	15531	3	3	6.089	16
Non folded vs. Folded + KCl	188075	117065	71010	15531	3	3	4.572	16
Folded vs. Folded + LiCl	147839	93517	54321	15531	3	3	3.498	16
Folded vs. Folded + KCl	147839	117065	30773	15531	3	3	1.981	16
Folded + LiCl vs. Folded + KCl	93517	117065	-23548	15531	3	3	1.516	16
AP2 G4mut
Non folded vs. Folded	161709	126723	34986	15531	3	3	2.253	16
Non folded vs. Folded + LiCl	161709	121541	40168	15531	3	3	2.586	16
Non folded vs. Folded + KCl	161709	206669	-44960	15531	3	3	2.895	16
Folded vs. Folded + LiCl	126723	121541	5182	15531	3	3	0.3337	16
Folded vs. Folded + KCl	126723	206669	-79946	15531	3	3	5.148	16
Folded + LiCl vs. Folded + KCl	121541	206669	-85128	15531	3	3	5.481	16
Rifin 12 (PF3D7_1254400) in vitro translation
Within each row, compare columns (simple effects within rows)
Number of families	2
Number of comparisons per family	6
Alpha	0.05
Bonferroni's multiple comparisons test	Mean Diff.	95.00% CI of diff.	Significant?	Summary	Adjusted P Value
Rif12_WT
Non folded vs. Folded	-48935	-87529 to -10342	Yes	**	0.0092
Non folded vs. Folded + LiCl	-5580	-44173 to 33014	No	ns	>0.9999
Non folded vs. Folded + KCl	-8305	-46899 to 30288	No	ns	>0.9999
Folded vs. Folded + LiCl	43356	4762 to 81949	Yes	*	0.0229
Folded vs. Folded + KCl	40630	2037 to 79223	Yes	*	0.0359
Folded + LiCl vs. Folded + KCl	-2726	-41319 to 35868	No	ns	>0.9999
Rif12_G4mut
Non folded vs. Folded	18482	-20111 to 57076	No	ns	>0.9999
Non folded vs. Folded + LiCl	21925	-16668 to 60518	No	ns	0.6406
Non folded vs. Folded + KCl	25922	-12671 to 64516	No	ns	0.3623
Folded vs. Folded + LiCl	3443	-35151 to 42036	No	ns	>0.9999
Folded vs. Folded + KCl	7440	-31153 to 46033	No	ns	>0.9999
Folded + LiCl vs. Folded + KCl	3997	-34596 to 42591	No	ns	>0.9999
Test details	Mean 1	Mean 2	Mean Diff.	SE of diff.	N1	N2	t	DF
Rif12_WT
Non folded vs. Folded	57752	106688	-48935	12829	3	3	3.815	16
Non folded vs. Folded + LiCl	57752	63332	-5580	12829	3	3	0.4349	16
Non folded vs. Folded + KCl	57752	66058	-8305	12829	3	3	0.6474	16
Folded vs. Folded + LiCl	106688	63332	43356	12829	3	3	3.38	16
Folded vs. Folded + KCl	106688	66058	40630	12829	3	3	3.167	16
Folded + LiCl vs. Folded + KCl	63332	66058	-2726	12829	3	3	0.2125	16
Rif12_G4mut
Non folded vs. Folded	92963	74481	18482	12829	3	3	1.441	16
Non folded vs. Folded + LiCl	92963	71038	21925	12829	3	3	1.709	16
Non folded vs. Folded + KCl	92963	67041	25922	12829	3	3	2.021	16
Folded vs. Folded + LiCl	74481	71038	3443	12829	3	3	0.2684	16
Folded vs. Folded + KCl	74481	67041	7440	12829	3	3	0.5799	16
Folded + LiCl vs. Folded + KCl	71038	67041	3997	12829	3	3	0.3116	16
